# Tolerance to *Haemophilus influenzae* infection in human epithelial cells: insights from a primary cell-based model

**DOI:** 10.1101/2023.07.11.548529

**Authors:** Ulrike Kappler, Anna Henningham, Marufa Nasreen, Andrew H. Buultjens, Timothy P. Stinear, Peter Sly, Emmanuelle Fantino

**Affiliations:** School of Chemistry and Molecular Biosciences, The University of Queensland, St Lucia, Qld 4072, Australia; Child Health Research Centre, The University of Queensland, South Brisbane, Qld 4101, Australia; Department of Microbiology and Immunology, Doherty Institute for Infection and Immunity, University of Melbourne, Melbourne, Vic 3000, Australia

## Abstract

*Haemophilus influenzae* is a human respiratory pathogen and inhabits the human respiratory tract as its only niche. Despite this, the molecular mechanisms that allow *H. influenzae* to establish persistent infections of human epithelia are not well understood.

Here, we have investigated how *H. influenzae* adapts to the host environment and triggers the host immune response using a human primary cell-based infection model that closely resembles human nasal epithelia (NHNE).

Physiological assays combined with dualRNAseq revealed that NHNE from five healthy donors all responded to *H. influenzae* infection with an initial, ‘unproductive’ inflammatory response that included a strong hypoxia signature but did not produce pro-inflammatory cytokines. Subsequently, an apparent tolerance to large extra- and intracellular burdens of *H. influenzae* developed, with NHNE transcriptional profiles resembling the pre-infection state. This occurred in parallel with the development of intracellular bacterial populations, and appears to involve interruption of NFkB signalling. This is the first time that large-scale, persistence-promoting immunomodulatory effects of *H. influenzae* during infection have been u. Interestingly, NHNE were able to re-activate pro-inflammatory responses towards the end of the 14-day infection resulting in release of pro-inflammatory cytokines (IL8, TNFα). Our data further indicate the presence of infection stage-specific gene expression modules, highlighting fundamental similarities between immune responses in NHNE and canonical immune cells, which merit further investigation.
