## Supplementary material for "Tolerance to *Haemophilus influenzae* infection in human epithelial cells: insights from a primary cell-based model": Table S5

### Sheet: Readme
Table S5	Data for donor group comparisons donors 1-3 and donors 4&5
Tab1	Hi Day0-1-3-7- donor groups univariate correlation analysis						output from univariate analysis approach
Tab2	RPKM univariate correlation analysis genes						RPKM values for genes identified in Tab 1
Tab3	idep identified genes graphs						expression comparison ( RPKM) for genes identified as DEG using idep

### Sheet: HI_Day0-1-3-7 donor groups ML
INDEX	AL591848.4	AC092375.2	LINC01341	ZNF107	AL138820.1	AC008679.1	GNRHR	AC092192.1	ZNF728	CYP21A2	CPXM1	MAGED4B	GJC1	CISTR	IL4I1	MAGED4	AC159540.1	WFDC1	AC009021.2	OTOP3	VWCE	COL4A3	ADGRE2	ROR2	AC103740.2	AL034376.1	MRGPRX3	KIF12	GRIP2	KCNA1	SPTA1	FEV	PNLIPRP1	MAP7D1	CCDC88B	CD83	KIRREL2	HRH2	COL6A1	PHETA1	AC136475.3	TNFRSF12A	PHLDA2
pearsonR	-0.784588	-0.780109	-0.770348	-0.75437	-0.75083	-0.709139	-0.708379	-0.70319	0.88499	0.84337	0.837924	0.835625	0.825512	0.817689	0.815964	0.814936	0.81325	0.812809	0.806796	0.805721	0.805437	0.801628	0.798349	0.779159	0.779009	0.777551	0.776243	0.772187	0.771684	0.767058	0.763763	0.763763	0.763763	0.761641	0.761536	0.760763	0.760536	0.758424	0.757264	0.757249	0.756617	0.75584	0.754353
DAY0_D1	142	47	100	1357	45	2	23	26	2	6	2	4	11	0	3	10	0	4	0	6	23	17	54	24	7	0	8	4	69	0	0	0	0	490	135	44	0	2	21	138	0	1280	18
DAY0_D2	123	53	64	1131	36	6	19	23	0	3	1	2	11	0	4	3	0	1	0	21	15	10	37	54	1	1	1	0	47	0	0	0	0	462	122	34	0	2	20	106	3	1566	10
DAY0_D3	141	62	75	1542	53	9	32	17	1	9	1	10	6	0	1	4	0	3	0	12	37	19	75	33	9	0	4	1	43	0	0	0	0	585	304	25	0	0	23	273	8	1855	15
DAY1_D1	124	43	70	1192	43	6	21	26	0	3	2	21	18	0	6	27	0	5	0	8	32	23	50	55	8	5	15	8	97	0	0	0	0	657	428	110	1	2	18	205	2	1898	26
DAY1_D2	113	53	85	1080	40	3	24	21	0	13	1	7	9	0	6	3	1	3	9	12	39	12	160	19	4	5	1	0	62	0	0	0	0	826	354	63	0	0	19	179	2	1847	14
DAY1_D3	73	39	43	1723	45	5	22	17	1	4	3	18	4	0	8	11	0	5	0	17	32	35	80	107	17	1	11	9	52	0	0	0	0	1041	506	158	1	0	49	231	1	2694	33
DAY3_D1	106	54	59	809	54	3	24	25	2	1	6	10	2	0	6	13	1	2	0	15	34	11	67	49	13	7	20	7	73	0	0	0	0	983	450	94	1	1	25	257	1	1994	67
DAY3_D2	119	44	98	1226	62	4	14	20	0	6	5	3	3	0	5	3	0	2	0	28	42	9	69	82	2	0	1	2	87	0	0	0	0	645	356	79	1	1	38	203	5	1888	25
DAY3_D3	131	42	65	1190	39	2	25	17	1	8	6	16	6	0	4	4	0	3	7	10	48	12	84	38	9	4	8	4	47	0	0	0	0	735	372	68	0	2	27	150	6	1693	22
DAY7_D1	89	41	80	950	56	5	27	25	3	7	14	38	8	0	11	25	0	5	2	11	56	11	48	92	8	4	45	5	86	0	0	0	0	922	616	98	1	3	47	239	1	3129	45
DAY7_D2	139	54	67	1305	53	5	14	16	0	5	7	5	7	0	2	8	0	0	0	24	50	14	95	71	7	2	10	3	105	0	0	0	0	599	528	104	0	0	24	264	6	1992	23
DAY7_D3	107	50	73	1476	56	6	29	22	0	7	13	14	1	0	9	22	0	6	1	11	29	28	96	52	16	2	22	0	44	1	0	0	0	653	216	49	1	2	20	168	2	2536	24
DAY0_D4	81	33	49	1102	59	2	24	12	4	6	8	28	17	0	8	16	0	15	6	24	38	13	109	96	3	2	17	5	53	0	0	0	0	555	271	63	1	6	64	238	5	1481	12
DAY0_D5	111	61	73	1101	63	3	20	18	3	8	9	20	26	0	8	22	0	12	20	22	44	15	143	87	4	0	33	6	113	0	0	0	0	364	215	44	0	0	23	246	9	1524	4
DAY1_D4	66	41	40	1082	44	0	19	17	5	23	23	67	28	1	13	38	2	20	29	30	60	34	198	112	15	14	35	16	92	4	1	1	1	1179	597	163	6	9	46	329	9	3937	60
DAY1_D5	61	28	36	505	27	1	4	11	7	16	13	40	31	2	13	26	1	18	13	37	60	37	207	168	20	6	45	18	201	1	1	0	0	1237	597	84	3	4	74	312	12	3035	69
DAY3_D4	36	12	35	799	24	1	8	10	8	16	23	47	23	0	12	35	1	11	20	30	56	33	135	93	16	5	34	10	88	2	0	1	1	1026	632	179	8	11	50	347	9	2289	52
DAY3_D5	87	30	44	584	31	2	15	14	9	13	39	33	26	1	23	44	2	22	18	30	101	28	250	122	27	11	68	18	198	2	1	0	1	978	738	205	1	6	60	507	25	3436	54
DAY7_D4	32	13	9	545	31	0	16	9	9	14	23	57	40	1	14	52	1	16	19	51	89	43	163	156	37	9	65	7	210	3	1	1	1	1304	1122	257	4	16	99	299	10	3839	53
DAY7_D5	66	23	37	359	26	0	9	12	5	16	22	46	29	2	22	33	1	13	16	41	87	40	159	176	24	9	100	9	169	0	0	1	0	1039	807	178	2	4	101	314	15	2966	57
Gene name
AL591848.4
AC092375.2
LINC01341
ZNF107
AL138820.1
AC008679.1
GNRHR
AC092192.1
ZNF728
CYP21A2
CPXM1
MAGED4B
GJC1
CISTR
IL4I1
MAGED4
AC159540.1
WFDC1
AC009021.2
OTOP3
VWCE
COL4A3
ADGRE2
ROR2
AC103740.2
AL034376.1
MRGPRX3
KIF12
GRIP2
KCNA1
SPTA1
FEV
PNLIPRP1
MAP7D1
CCDC88B
CD83
KIRREL2
HRH2
COL6A1
PHETA1
AC136475.3
TNFRSF12A
PHLDA2

### Sheet: RPKM ML genes
Gene	Pearson coeff																								Min	Max
TNFRSF12A	0.75584	10.7057	17.5467	16.2243	32.2173	28.2956	13.7028	13.667	14.0222	13.2506	23.7334	14.1892	19.3953	14.067	22.0972	24.8109	12.6206	31.5423	21.062	34.8942	11.1424	24.018	27.1747	29.3015	10.7057	34.8942
MAP7D1	0.761641	1.43685	2.12948	2.80416	3.32831	3.38489	1.41733	2.14287	1.67951	1.39695	1.68696	1.56884	2.6276	2.14112	1.99485	3.74389	1.65816	3.3117	3.30987	4.15548	0.933052	3.43208	2.71181	3.59868	0.933052	4.15548
ZNF107	-0.75437	2.92855	2.84343	1.69847	2.52392	1.59509	2.55358	2.06204	2.34948	2.23987	1.85827	3.04344	3.20075	2.55129	3.3185	1.40882	2.42311	2.23678	1.89701	1.2782	2.07707	1.03119	1.19177	0.915127	0.915127	3.3185
CCDC88B	0.761536	0.249893	0.875705	0.810343	1.40372	1.79074	0.236262	0.579729	0.585165	0.77731	0.879303	0.514638	0.806242	0.684074	0.41654	2.40832	0.511104	1.05857	1.28703	2.25706	0.347896	1.04561	1.29176	1.76444	0.236262	2.40832
PHETA1	0.757249	0.634626	1.04204	1.14976	1.35306	1.24017	0.509986	0.728271	0.828976	0.965566	1.43521	1.14818	0.914418	0.685282	0.804879	0.963455	1.11515	1.4493	1.75557	1.49431	0.988926	1.35758	2.20471	1.70562	0.509986	2.20471
CD83	0.760763	0.285268	0.788292	0.592877	0.782179	1.18411	0.230618	0.361362	0.454816	0.536258	0.828857	0.148234	0.881763	0.437975	0.330963	0.83663	0.41616	1.01231	1.27674	1.81077	0.24937	0.515292	1.25678	1.36312	0.148234	1.81077
PHLDA2	0.754353	0.302407	0.482821	1.09504	0.930702	0.815042	0.175765	0.208089	0.372964	0.307317	0.273742	0.230472	0.47723	0.367182	0.420062	0.790669	0.205409	0.965592	0.961108	0.967665	0.0587448	1.09684	0.857865	1.13112	0.0587448	1.13112
MRGPRX3	0.776243	0.0710229	0.147195	0.172732	0.491813	0.570037	0.009288	0.00785434	0.00788344	0.070607	0.189163	0.032477	0.0840611	0.0705566	0.203476	0.323469	0.153772	0.297646	0.332076	0.627121	0.256102	0.378002	0.570851	1.04863	0.00785434	1.04863
AL591848.4	-0.784588	0.632144	0.610159	0.459059	0.487749	0.235023	0.572857	0.445048	0.470416	0.492132	0.552384	0.574056	0.279733	0.579346	0.496243	0.304126	0.367393	0.281446	0.176311	0.154813	0.431957	0.256939	0.366229	0.347045	0.154813	0.632144
ROR2	0.779159	0.0630872	0.159803	0.125303	0.297712	0.315058	0.148504	0.044186	0.191404	0.148432	0.332759	0.0793326	0.242107	0.0992323	0.142402	0.347186	0.257111	0.282014	0.268944	0.44564	0.199912	0.417842	0.303246	0.546458	0.044186	0.546458
AC092375.2	-0.780109	0.436306	0.44122	0.487666	0.46855	0.27816	0.514733	0.435281	0.362705	0.398682	0.395595	0.526372	0.311639	0.38733	0.483555	0.366421	0.312123	0.364586	0.122553	0.131149	0.495009	0.245937	0.263342	0.252194	0.122553	0.526372
AC103740.2	0.779009	0.088322	0.111572	0.15957	0.124262	0.288053	0.0132003	0.0446511	0.0224083	0.0702439	0.158143	0.103854	0.184635	0.112811	0.210317	0.517188	0.0385666	0.181295	0.222096	0.507344	0.0441185	0.238767	0.322137	0.357681	0.0132003	0.517188
LINC01341	-0.770348	0.324033	0.250715	0.185984	0.319123	0.134081	0.216961	0.243674	0.281983	0.172664	0.263986	0.222258	0.119936	0.209239	0.24643	0.118063	0.161772	0.124157	0.124769	0.0316928	0.206777	0.110373	0.134818	0.141613	0.0316928	0.324033
AL138820.1	-0.75083	0.13111	0.138479	0.153056	0.200858	0.0789873	0.109733	0.103106	0.160406	0.122811	0.149722	0.141223	0.112857	0.112882	0.169978	0.11058	0.175143	0.1228	0.0769277	0.0981552	0.160455	0.0744318	0.0854062	0.0894765	0.0744318	0.200858
AC008679.1	-0.709139	0.00793651	0.0263175	0.0115813	0.0244258	0.0113243	0.0249095	0.0105323	0.0140951	0.0157801	0.00497368	0.0326626	0.0170791	0.00788441	0.0248047	0.0240976	0.00808628	0	0.00436565	0	0.0104067	0.00375468	0.00750474	0	0	0.0326626
GNRHR	-0.708379	0.164277	0.165792	0.166762	0.237407	0.173253	0.141977	0.151657	0.0887944	0.0795275	0.0984739	0.20903	0.135259	0.17739	0.21579	0.13012	0.174655	0.129995	0.0628622	0.124194	0.124873	0.0270323	0.101309	0.0759288	0.0270323	0.237407
AC092192.1	-0.70319	0.39476	0.436341	0.369262	0.467281	0.346626	0.365343	0.282085	0.269648	0.193205	0.361569	0.236057	0.222179	0.256418	0.347988	0.138301	0.185635	0.247247	0.167036	0.148502	0.238903	0.158025	0.200999	0.215206	0.138301	0.467281
ZNF728	0.88499	0.0111317	0	0.0108292	0.0205557	0.0079417	0	0	0	0	0	0.00509025	0.00479099	0.00552931	0	0	0.0226835	0.0266578	0.0489859	0.0544382	0.0145963	0.036864	0.0473674	0.0328712	0	0.0544382
CYP21A2	0.84337	0.0328742	0.0181685	0.00533015	0.0472151	0.0234535	0.0171965	0.0630157	0.0291919	0.0217878	0.00686725	0.0450977	0.0188651	0.0435445	0.0399563	0.0332719	0.0334946	0.120713	0.0964436	0.0833608	0.0383164	0.0829463	0.0673524	0.103547	0.00533015	0.120713
CPXM1	0.837924	0.0130104	0.0143808	0.0379706	0.112116	0.0371281	0.00680572	0.00575522	0.0288827	0.0362158	0.0570739	0.00594934	0.0167987	0.038775	0.0881022	0.148138	0.0530237	0.143322	0.164603	0.162599	0.0511792	0.0800161	0.2399	0.169043	0.00575522	0.2399
MAGED4B	0.835625	0.0124976	0.0725234	0.0303949	0.14616	0.191697	0.00653746	0.0193493	0.00832327	0.0124244	0.0274121	0.0285741	0.0484096	0.0496621	0.0455697	0.118582	0.0891338	0.200523	0.161552	0.19354	0.0546242	0.118249	0.0974956	0.169761	0.00653746	0.200523
GJC1	0.825512	0.0195066	0.0352822	0.00345029	0.0174646	0.0151818	0.0204078	0.01412	0.0047241	0.00987251	0.00444527	0.00973081	0.00610582	0.0105701	0.00184745	0.00538435	0.0307155	0.0475632	0.0448712	0.0770868	0.0403045	0.0520145	0.0435982	0.0607438	0.00184745	0.0770868
CISTR	0.817689	0	0	0	0	0	0	0	0	0	0	0	0	0	0	0	0	0.00728271	0	0.00826227	0	0.0143871	0.00718912	0.0179603	0	0.0179603
IL4I1	0.815964	0.0185848	0.0410848	0.0361596	0.0838896	0.00883931	0.0259245	0.0328843	0.0275052	0.00985385	0.0155291	0.00566558	0.04266	0.0246171	0.0580847	0.0188096	0.0504947	0.0771442	0.0817838	0.0942529	0.0433228	0.0761997	0.134732	0.16098	0.00566558	0.16098
MAGED4	0.814936	0.0124976	0.0725234	0.0303949	0.14616	0.191697	0.00653746	0.0193493	0.00832327	0.0124244	0.0274121	0.0285741	0.0484096	0.0496621	0.0455697	0.118582	0.0891338	0.200523	0.161552	0.19354	0.0546242	0.118249	0.0974956	0.169761	0.00653746	0.200523
AC159540.1	0.81325	0	0	0.0270925	0	0	0	0.0246386	0	0	0	0	0	0	0	0.0422793	0	0.053354	0.0306382	0.0302652	0	0.0263504	0.0526684	0.0328949	0	0.053354
WFDC1	0.812809	0.00720744	0.00995829	0.0035058	0.011091	0.017997	0.0018851	0.00478238	0.00320006	0	0.00677518	0.00494368	0.00775506	0.00537009	0.011263	0.0164129	0.0275379	0.0345203	0.0218054	0.0313308	0.0189013	0.0306879	0.0374843	0.027668	0	0.0374843
AC009021.2	0.806796	0	0	0	0.0228424	0.0132377	0	0.0738714	0	0	0	0	0	0.0645163	0.00966529	0	0.0567156	0.257723	0.204132	0.191565	0.162201	0.114117	0.15791	0.175334	0	0.257723
OTOP3	0.805721	0.0381168	0.0561757	0.0927026	0.0860274	0.126904	0.139572	0.0674447	0.157954	0.121259	0.16721	0.0697195	0.0929626	0.0631109	0.0728015	0.173601	0.155344	0.182562	0.20967	0.352099	0.122174	0.222403	0.180215	0.307654	0.0381168	0.352099
VWCE	0.805437	0.0745901	0.114709	0.107267	0.223573	0.263761	0.050893	0.111897	0.120951	0.128962	0.138201	0.109739	0.08933	0.154644	0.0979792	0.177243	0.125561	0.186392	0.199798	0.31367	0.124737	0.18411	0.309728	0.333262	0.050893	0.333262
COL4A3	0.801628	0.0287986	0.0430669	0.018128	0.02294	0.0846003	0.0177229	0.0179848	0.0135385	0.0188621	0.025479	0.0294363	0.0510369	0.0201949	0.0494154	0.0720101	0.022438	0.0551727	0.0615015	0.0791626	0.0222128	0.0593058	0.0448524	0.0800379	0.0135385	0.0846003
ADGRE2	0.798349	0.0965799	0.0988454	0.116574	0.105685	0.112287	0.0692322	0.253171	0.109585	0.135131	0.0762167	0.122677	0.123162	0.149249	0.178874	0.0977482	0.198627	0.33922	0.265629	0.316818	0.223573	0.350297	0.422804	0.335895	0.0692322	0.422804
AL034376.1	0.777551	0	0.0747351	0.0920862	0.0665886	0.0385898	0.0141473	0.0598181	0	0.0215095	0.0169488	0	0.0116401	0.0537354	0.0281756	0.0821173	0.0275556	0.181348	0.0743842	0.132261	0	0.0767689	0.140656	0.143753	0	0.181348
KIF12	0.772187	0.0203641	0.0450183	0.0346688	0.0313368	0.0508494	0	0	0.00904155	0.0121469	0.0382856	0.004656	0.0394405	0.0202304	0	0.0154578	0.0259355	0.0780277	0.0560086	0.0387287	0.0267022	0.0867064	0.086653	0.0541205	0	0.0867064
GRIP2	0.771684	0.0897038	0.139389	0.0923252	0.137638	0.165095	0.0639254	0.0713107	0.100436	0.108565	0.151539	0.0511256	0.0581915	0.0607015	0.0595933	0.100657	0.0702032	0.114571	0.125862	0.296696	0.128419	0.247247	0.243407	0.259515	0.0511256	0.296696
KCNA1	0.767058	0	0	0	0	0	0	0	0	0	0	0	0	0	0.00201658	0	0	0.00741678	0.00425904	0.00631078	0	0.00183149	0.00366073	0	0	0.00741678
SPTA1	0.763763	0	0	0	0	0	0	0	0	0	0	0	0	0	0	0	0	0.00146476	0	0.00166177	0	0.00144682	0.00144593	0	0	0.00166177
FEV	0.763763	0	0	0	0	0	0	0	0	0	0	0	0	0	0	0	0	0.00722584	0.00829879	0.00819776	0	0	0	0.00891003	0	0.00891003
PNLIPRP1	0.763763	0	0	0	0	0	0	0	0	0	0	0	0	0	0	0	0	0.00296946	0.00341039	0.00336887	0	0	0.0029313	0	0	0.00341039
KIRREL2	0.760536	0	0.00505158	0.004446	0.00562617	0.013042	0	0	0.00405827	0	0	0	0.00393394	0	0.0047612	0.0069382	0.00465642	0.0262668	0.0402229	0.0198666	0	0.0129726	0.00432155	0.0107964	0	0.0402229
HRH2	0.758424	0.00544334	0.00601671	0.00264771	0.0100516	0.0621351	0.00569481	0	0.00241681	0	0.0068225	0	0	0.0054076	0.00567085	0.00413189	0.0166382	0.0234639	0.0329365	0.0473244	0	0.0103007	0.0154416	0.0128591	0	0.0621351
COL6A1	0.757264	0.0607493	0.0575557	0.0703554	0.167378	0.293064	0.0605293	0.0486269	0.0976142	0.055217	0.112399	0.0608496	0.122015	0.0775935	0.0602747	0.338163	0.188634	0.127469	0.159126	0.311234	0.0581621	0.202548	0.164127	0.34511	0.0486269	0.34511
AC136475.3	0.756617	0	0.0397313	0.0174841	0.0221252	0	0.0564084	0.031801	0.0797969	0.0857629	0.29284	0.131494	0.0154704	0.107127	0.0374474	0.218279	0.0915583	0.154944	0.177951	0.195316	0.141397	0.204062	0.424868	0.31843	0	0.424868
