## Supplementary material for "Tolerance to *Haemophilus influenzae* infection in human epithelial cells: insights from a primary cell-based model": Table S3

### Sheet: TOPPFUNN GO summary
Day1-Day0
Category	ID	Name	Source	p-value	q-value Bonferroni	q-value FDR B&H	q-value FDR B&Y	Hit Count in Query List	Hit Count in Genome	percent coverage	Hit in Query List	up	down	percent up	percent down
Pathway	82926	Glycolysis / Gluconeogenesis	BioSystems: KEGG	2.139e-07	8.193e-05	3.861e-05	0.000252	14	67	20.8955	ADH1A,ADH1C,ADH7,FBP1,ALDOA,ALDOC,GAPDH,GPI,TPI1,HK2,PFKP,PGK1,LDHA,ENO2	10	4	14.9254	5.97015
hsaM0001	413340	Glycolysis (Embden-Meyerhof pathway), glucose => pyruvate	BioSystems: KEGG	2.158e-07	8.265e-05	3.861e-05	0.000252	9	25	36	ALDOA,ALDOC,GAPDH,GPI,TPI1,HK2,PFKP,PGK1,ENO2	9	0	36	0
hsa04066	695200	HIF-1 signaling pathway	BioSystems: KEGG	3.025e-07	0.0001158	3.861e-05	0.000252	17	101	16.8317	ALDOA,FLT1,ANGPT1,SLC2A1,GAPDH,MKNK2,TF,SERPINE1,HK2,HMOX1,PGK1,VEGFA,RELA,LDHA,EDN1,EIF4EBP1,ENO2	16	1	15.8416	0.990099
	413342	Gluconeogenesis, oxaloacetate => fructose-6P	BioSystems: KEGG	1.748e-06	0.0006695	0.0001674	0.001092	7	17	41.1765	FBP1,ALDOA,ALDOC,GAPDH,TPI1,PGK1,ENO2	6	1	35.2941	5.88235
hsa00980	83031	Metabolism of xenobiotics by cytochrome P450	BioSystems: KEGG	4.588e-06	0.001757	0.0003514	0.002294	13	74	17.5676	ADH1A,ADH1C,ADH7,UGT2A1,GSTA1,GSTA2,GSTA4,HSD11B1,CYP1A1,CYP2A6,CYP2A13,CYP2B6,CYP2F1	2	11	2.7027	14.8649
hsa05204	673221	Chemical carcinogenesis	BioSystems: KEGG	1.473e-05	0.005642	0.0009403	0.006137	13	82	15.8537	ADH1A,ADH1C,ADH7,UGT2A1,KYAT1,GSTA1,GSTA2,GSTA4,HSD11B1,CYP1A1,CYP2A6,CYP2A13,CYP2C18	3	10	3.65854	12.1951
hsa04978	212237	Mineral absorption	BioSystems: KEGG	2.137e-05	0.008185	0.001169	0.007631	10	51	19.6078	CYBRD1,SLC26A9,MT1F,MT1X,FTH1,FTL,ATP1A2,ATP1B3,TF,HMOX1	8	2	15.6863	3.92157
hsa00051	82930	Fructose and mannose metabolism	BioSystems: KEGG	2.84e-05	0.01088	0.00136	0.008873	8	33	24.2424	FBP1,ALDOA,ALDOC,TPI1,HK2,PFKFB4,PFKP,AKR1B10	6	2	18.1818	6.06061
Day3-Day1
Category	ID	Name	Source	p-value	q-value Bonferroni	q-value FDR B&H	q-value FDR B&Y	Hit Count in Query List	Hit Count in Genome	percent coverage	Hit in Query List	up	down	percent up	percent down
Pathway	82926	Glycolysis / Gluconeogenesis	BioSystems: KEGG	7.348e-09	2.535e-06	1.391e-06	8.932e-06	14	67	20.8955	HK2,PFKP,PGK1,ADH1C,FBP1,ALDH2,ALDOA,ALDOC,GAPDH,GPI,LDHA,ENO2,PCK2,TPI1	4	10	5.97015	14.9254
Pathway	413342	Gluconeogenesis, oxaloacetate => fructose-6P	BioSystems: KEGG	1.052e-08	3.628e-06	1.391e-06	8.932e-06	8	17	47.0588	PGK1,FBP1,ALDOA,ALDOC,GAPDH,ENO2,PCK2,TPI1	2	6	11.7647	35.2941
Pathway	1474301	IL-17 signaling pathway	BioSystems: KEGG	1.209e-08	4.172e-06	1.391e-06	8.932e-06	16	93	17.2043	S100A8,S100A9,CCL2,CCL20,MMP13,CXCL6,CXCL5,CSF3,IKBKE,MUC5AC,CXCL10,DEFB4B,PTGS2,LCN2,CXCL1,CXCL3	16	0	17.2043	0
Pathway	413340	Glycolysis (Embden-Meyerhof pathway), glucose => pyruvate	BioSystems: KEGG	2.127e-08	7.337e-06	1.834e-06	1.178e-05	9	25	36	HK2,PFKP,PGK1,ALDOA,ALDOC,GAPDH,GPI,ENO2,TPI1	0	9	0	36
Pathway	82930	Fructose and mannose metabolism	BioSystems: KEGG	3.962e-06	0.001367	0.0002734	0.001756	8	33	24.2424	HK2,PFKFB4,PFKP,FBP1,ALDOA,ALDOC,AKR1B10,TPI1	2	6	6.06061	18.1818
Pathway	83069	Cell adhesion molecules (CAMs)	BioSystems: KEGG	6.03e-06	0.00208	0.000327	0.0021	16	145	11.0345	HLA-DMB,HLA-G,ICOS,SELL,SELP,CLDN4,CNTNAP2,SDC3,OCLN,CLDN22,ITGAM,CNTN2,ESAM,CLDN10,CLDN8,CLDN9	9	7	6.2069	4.82759
Pathway	814926	Carbon metabolism	BioSystems: KEGG	6.634e-06	0.002289	0.000327	0.0021	14	114	12.2807	HK2,PFKP,ME1,PGK1,FBP1,ALDOA,ALDOC,PSAT1,IDH1,GAPDH,PHGDH,GPI,ENO2,TPI1	5	9	4.38596	7.89474
Pathway	695200	HIF-1 signaling pathway	BioSystems: KEGG	8.413e-06	0.002902	0.0003628	0.00233	13	101	12.8713	HIF1A,HK2,PGK1,ALDOA,FLT1,SLC2A1,NOX1,GAPDH,MKNK2,LDHA,TF,EDN1,ENO2	2	11	1.9802	10.8911
Pathway	790012	Biosynthesis of amino acids	BioSystems: KEGG	1.181e-05	0.004074	0.0004526	0.002907	11	75	14.6667	PFKP,PGK1,ALDOA,ALDOC,PSAT1,IDH1,CBSL,GAPDH,PHGDH,ENO2,TPI1	4	7	5.33333	9.33333
Pathway	673221	Chemical carcinogenesis	BioSystems: KEGG	2.804e-05	0.009675	0.0009675	0.006213	11	82	13.4146	EPHX1,ADH1C,HSD11B1,UGT1A8,UGT1A6,CYP2A13,AKR1C2,PTGS2,KYAT1,GSTA1,GSTA4	9	2	10.9756	2.43902
Pathway	782382	gluconeogenesis	BioSystems: BIOCYC	5.188e-05	0.0179	0.001492	0.009579	5	15	33.3333	PGK1,FBP1,ALDOA,ALDOC,ENO2	1	4	6.66667	26.6667
Pathway	782396	glycolysis	BioSystems: BIOCYC	5.188e-05	0.0179	0.001492	0.009579	5	15	33.3333	PFKP,PGK1,ALDOA,ALDOC,ENO2	1	4	6.66667	26.6667
Pathway	83031	Metabolism of xenobiotics by cytochrome P450	BioSystems: KEGG	6.073e-05	0.02095	0.001612	0.01035	10	74	13.5135	EPHX1,ADH1C,HSD11B1,UGT1A8,UGT1A6,CYP2A13,CYP2F1,AKR1C1,GSTA1,GSTA4	9	1	12.1622	1.35135
Pathway	132956	Metabolic pathways	BioSystems: KEGG	0.0001012	0.03492	0.002494	0.01602	61	1272	4.7956	MAN1A1,HK2,GCNT3,RIMKLA,HMGCS2,PFKP,ME1,PGK1,ADH1C,FBP1,PLA2G4A,ALDH2,HSD11B1,ALDOA,ALDOC,MOCS1,ALPL,LARGE2,PTGES2,PSAT1,UGT1A8,UGT1A6,PTGES,PON2,PON3,ST3GAL4,IDH1,AGPS,KMO,ACAD8,AOC3,LPIN2,CBSL,ALDH4A1,FUT8,GAD1,IDO1,CYP2J2,GAPDH,CYP24A1,NDUFA4L2,PTGS1,PTGS2,PHGDH,B3GNT6,AKR1B10,NME1,KYNU,CKMT1A,ADSS1,GPI,MGAM,GALNT12,ODC1,LDHA,KYAT1,P4HA1,HSD17B10,ENO2,PCK2,TPI1	41	20	3.22327	1.57233
Pathway	173973	Hepatitis C	BioSystems: KEGG	0.0001345	0.04639	0.003093	0.01986	13	131	9.92366	DDX58,CLDN4,IFIT1,PPP2R2C,IKBKE,OCLN,CLDN22,OAS2,OAS3,CLDN10,CLDN8,CLDN9,SCARB1	7	6	5.34351	4.58015
Day7-Day3
Category	ID	Name	Source	p-value	q-value Bonferroni	q-value FDR B&H	q-value FDR B&Y	Hit Count in Query List	Hit Count in Genome	percent	Hit in Query List	up	down	percent up	percent down
Pathway	1474302	Fluid shear stress and atherosclerosis	BioSystems: KEGG	1.245e-07	2.129e-05	2.129e-05	0.0001218	10	142	7.04225	PDGFB,EDN1,GSTA1,GSTA2,GSTA4,CCL2,TNF,IL1A,IL1B,MAP2K6	6	4	4.22535	2.8169
Pathway	167324	Amoebiasis	BioSystems: KEGG	8.409e-06	0.001438	0.000719	0.004114	7	96	7.29167	LAMB4,FN1,CSF2,SERPINB3,SERPINB4,TNF,IL1B	4	3	4.16667	3.125
Pathway	1319988	AGE-RAGE signaling pathway in diabetic complications	BioSystems: KEGG	0.0001079	0.01845	0.006151	0.03519	6	99	6.06061	FN1,EDN1,CCL2,TNF,IL1A,IL1B	6	0	6.06061	0
Pathway	812256	TNF signaling pathway	BioSystems: KEGG	0.0001744	0.02982	0.007454	0.04265	6	108	5.55556	EDN1,CSF2,CCL2,TNF,IL1B,MAP2K6	5	1	4.62963	0.925926
Day14-Day7
Category	ID	Name	Source	p-value	q-value Bonferroni	q-value FDR B&H	q-value FDR B&Y	Hit Count in Query List	Hit Count in Genome	percent enriched	Hit in Query List	up	down	percent up	percent down
Pathway	812256	TNF signaling pathway	BioSystems: KEGG	8.995e-09	1.664e-06	1.664e-06	9.652e-06	10	108	9.25926	ICAM1,SOCS3,CXCL2,EDN1,LIF,CSF1,CCL2,TNF,IL1B,CXCL5	10	0	9.25926	0
Pathway	167324	Amoebiasis	BioSystems: KEGG	6.681e-07	0.0001236	5.22e-05	0.0003028	8	96	8.33333	COL4A1,COL4A2,FN1,ACTN1,SERPINB3,TNF,IL1B,MUC2	7	1	7.29167	1.04167
Pathway	1319988	AGE-RAGE signaling pathway in diabetic complications	BioSystems: KEGG	8.465e-07	0.0001566	5.22e-05	0.0003028	8	99	8.08081	COL4A1,COL4A2,FN1,ICAM1,EDN1,CCL2,TNF,IL1B	8	0	8.08081	0
Pathway	83031	Metabolism of xenobiotics by cytochrome P450	BioSystems: KEGG	1.456e-06	0.0002694	6.735e-05	0.0003907	7	74	9.45946	CYP1A1,CYP1B1,CYP2F1,GSTA1,ADH1C,ADH7,UGT2A1	2	5	2.7027	6.75676
Pathway	83020	Retinol metabolism	BioSystems: KEGG	9.805e-06	0.001814	0.0003628	0.002104	6	65	9.23077	CYP1A1,CYP26A1,ADH1C,ADH7,UGT2A1,ALDH1A1	1	5	1.53846	7.69231
Pathway	673221	Chemical carcinogenesis	BioSystems: KEGG	3.744e-05	0.006926	0.001154	0.006695	6	82	7.31707	CYP1A1,CYP1B1,GSTA1,ADH1C,ADH7,UGT2A1	2	4	2.43902	4.87805
Pathway	200309	Rheumatoid arthritis	BioSystems: KEGG	6.337e-05	0.01172	0.001675	0.009714	6	90	6.66667	ICAM1,CSF1,CCL2,TNF,IL1B,CXCL5	6	0	6.66667	0
Pathway	1474301	IL-17 signaling pathway	BioSystems: KEGG	7.616e-05	0.01409	0.001761	0.01022	6	93	6.45161	CXCL2,CCL2,TNF,IL1B,CXCL5,MUC5AC	6	0	6.45161	0
Pathway	1474302	Fluid shear stress and atherosclerosis	BioSystems: KEGG	0.0001053	0.01949	0.002165	0.01256	7	142	4.92958	ICAM1,ITGB3,EDN1,GSTA1,CCL2,TNF,IL1B	6	1	4.22535	0.704225
Pathway	83032	Drug metabolism - cytochrome P450	BioSystems: KEGG	0.000192	0.03552	0.003552	0.0206	5	70	7.14286	FMO2,GSTA1,ADH1C,ADH7,UGT2A1	0	5	0	7.14286
