## Supplementary material for "Tolerance to *Haemophilus influenzae* infection in human epithelial cells: insights from a primary cell-based model": Table S1

### Sheet: ReadMe
Supplementary Table X: NTHi differentially expressed genes
Tabl 1: NTHi DEGS Day1-Day0	Differentially expressed genes when comparing Day1 to Day0 data (2-fold change, FDR p-value <0.05)
Tab 2: NTHI uninfected-infected	Differentially expressed genes when comparing all uninfected (Day0) to all infected (Day1-Day14) data (2-fold change, FDR p-value <0.05)
Tab 3: NTHi GO enrichment	Results from analysis of differentially expressed genes from Tab2 using the www.geneontology resouce and NTHi specific GO terms

### Sheet: NTHi DEGS Day1-Day0
Name	Chromosome	Region	Log₂ fold change	Fold change	FDR p-value		name	annotation
NTHI_RS01060	NC_007146.2	207271..208587	4.0747	16.8503	2.45725e-06		NTHI_RS01060	NCS2 family permease, nucleotide
NTHI_RS01355	NC_007146.2	265317..266666	1.94804	3.8585	0.0046744		NTHI_RS01355	NADP-specific glutamate dehydrogenase
purB	NC_007146.2	714855..716225	1.49127	2.81136	0.024591		purB	adenylosuccinate lyase
glpX	NC_007146.2	complement(744629..745630)	1.52278	2.87344	0.0293371		glpX	class II fructose-bisphosphatase
purL	NC_007146.2	879318..883280	1.51822	2.86438	0.024591		purL	phosphoribosylformylglycinamidine synthase
NTHI_RS04870	NC_007146.2	957079..958071	2.17448	4.51423	0.00364526		NTHI_RS04870	amidohydrolase family protein
purH	NC_007146.2	997432..999030	3.64686	12.526	4.58549e-06		purH	bifunctional phosphoribosylaminoimidazolecarboxamide formyltransferase/IMP cyclohydrolase
purD	NC_007146.2	999126..1000415	2.99882	7.99344	0.00012421		purD	phosphoribosylamine--glycine ligase
NTHI_RS05275	NC_007146.2	1045553..1047079	1.43972	2.71267	0.024591		NTHI_RS05275	catalase
NTHI_RS05385	NC_007146.2	complement(1068624..1069988)	1.67916	3.20242	0.0445786		NTHI_RS05385	diaminobutyrate--2-oxoglutarate transaminase
NTHI_RS06025	NC_007146.2	1205244..1206468	1.86058	3.63155	0.0135437		NTHI_RS06025	MFS transporter
queC	NC_007146.2	complement(1290599..1291282)	1.8347	3.56697	0.024591		queC	7-cyano-7-deazaguanine synthase QueC
purK	NC_007146.2	complement(1348787..1349875)	1.49846	2.82541	0.0494591		purK	5-(carboxyamino)imidazole ribonucleotide synthase
purE	NC_007146.2	complement(1349945..1350439)	2.50419	5.67329	0.00364526		purE	5-(carboxyamino)imidazole ribonucleotide mutase
NTHI_RS06780	NC_007146.2	complement(1358152..1359099)	2.05976	4.16918	0.0046744		NTHI_RS06780	ribose-phosphate pyrophosphokinase
NTHI_RS08095	NC_007146.2	complement(1589052..1590017)	2.19746	4.58671	0.00364526		NTHI_RS08095	hypothetical protein
NTHI_RS08465	NC_007146.2	1677832..1678914	1.63303	3.10163	0.0382927		NTHI_RS08465	extracellular solute-binding protein
NTHI_RS08530	NC_007146.2	1690210..1691880	1.48923	2.8074	0.024591		NTHI_RS08530	type I restriction-modification system subunit M
NTHI_RS08865	NC_007146.2	complement(1763504..1765774)	1.31174	2.48241	0.0395462		NTHI_RS08865	NADP-dependent malic enzyme
NTHI_RS08950	NC_007146.2	1786895..1788139	1.83358	3.56421	0.0293371		NTHI_RS08950	uracil permease
NTHI_RS09380	NC_007146.2	1887233..1888105	3.95206	15.4771	2.60922e-06		NTHI_RS09380	phosphoribosylaminoimidazolesuccinocarboxamide synthase

### Sheet: NTHI uninfected-infected
Gene Name	Chromosome	Region	Log₂ fold change	Fold change	FDR p-value	protein name	product
Upregulated Genes
NTHI_RS01060	NC_007146.2	207271..208587	4.98285	31.6219	0	NTHI_RS01060	NCS2 family permease, nucleotide
NTHI_RS09380	NC_007146.2	1887233..1888105	4.42575	21.4923	0	NTHI_RS09380	phosphoribosylaminoimidazolesuccinocarboxamide synthase
purH	NC_007146.2	997432..999030	4.36078	20.546	6.99441e-14	purH	bifunctional phosphoribosylaminoimidazolecarboxamide formyltransferase/IMP cyclohydrolase
purD	NC_007146.2	999126..1000415	3.84115	14.3318	7.60642e-12	purD	phosphoribosylamine--glycine ligase
purE	NC_007146.2	complement(1349945..1350439)	2.90893	7.51063	1.22208e-07	purE	5-(carboxyamino)imidazole ribonucleotide mutase
NTHI_RS08095	NC_007146.2	complement(1589052..1590017)	2.87971	7.36004	1.10681e-07	NTHI_RS08095	hypothetical protein
NTHI_RS06780	NC_007146.2	complement(1358152..1359099)	2.38885	5.23738	3.3082e-07	NTHI_RS06780	ribose-phosphate pyrophosphokinase
purL	NC_007146.2	879318..883280	2.32274	5.0028	1.22208e-07	purL	phosphoribosylformylglycinamidine synthase
NTHI_RS07685	NC_007146.2	1520859..1522911	2.28343	4.86835	4.65706e-05	NTHI_RS07685	AAA family ATPase
queD	NC_007146.2	complement(1290181..1290606)	2.233	4.7011	8.10357e-06	queD	6-carboxytetrahydropterin synthase QueD
queC	NC_007146.2	complement(1290599..1291282)	2.20058	4.59663	2.71391e-06	queC	7-cyano-7-deazaguanine synthase QueC
purK	NC_007146.2	complement(1348787..1349875)	2.0603	4.17073	8.10357e-06	purK	5-(carboxyamino)imidazole ribonucleotide synthase
NTHI_RS09855	NC_007146.2	complement(1615249..1615362)	2.03179	4.08912	0.0396921	NTHI_RS09855	hypothetical protein
NTHI_RS05385	NC_007146.2	complement(1068624..1069988)	2.02916	4.08167	1.80766e-05	NTHI_RS05385	diaminobutyrate--2-oxoglutarate transaminase
NTHI_RS04870	NC_007146.2	957079..958071	2.00518	4.01438	2.99435e-05	NTHI_RS04870	amidohydrolase family protein
purB	NC_007146.2	714855..716225	1.90835	3.7538	1.87002e-06	purB	adenylosuccinate lyase
NTHI_RS08950	NC_007146.2	1786895..1788139	1.85926	3.62821	0.000222981	NTHI_RS08950	uracil permease
NTHI_RS02255	NC_007146.2	449714..450451	1.82167	3.5349	0.00880514	NTHI_RS02255	ABC transporter permease
leuA	NC_007146.2	1100087..1101634	1.81755	3.52482	7.18715e-05	leuA	2-isopropylmalate synthase
NTHI_RS08530	NC_007146.2	1690210..1691880	1.81046	3.50755	5.06639e-06	NTHI_RS08530	type I restriction-modification system subunit M
ssrA	NC_007146.2	1702657..1703022	1.79175	3.46235	1.48737e-05	ssrA	sRNA,
NTHI_RS01355	NC_007146.2	265317..266666	1.76705	3.40358	4.65706e-05	NTHI_RS01355	NADP-specific glutamate dehydrogenase
NTHI_RS08465	NC_007146.2	1677832..1678914	1.75666	3.37914	7.25894e-05	NTHI_RS08465	extracellular solute-binding protein
NTHI_RS08865	NC_007146.2	complement(1763504..1765774)	1.75175	3.36766	2.85727e-06	NTHI_RS08865	NADP-dependent malic enzyme
glpX	NC_007146.2	complement(744629..745630)	1.73945	3.33907	1.90722e-06	glpX	class II fructose-bisphosphatase
arsC	NC_007146.2	complement(329014..329364)	1.73679	3.33293	0.000185687	arsC	arsenate reductase (glutaredoxin)
NTHI_RS04015	NC_007146.2	792077..792373	1.70193	3.25336	0.000172985	NTHI_RS04015	type II toxin-antitoxin system RelB/DinJ family antitoxin
atoD	NC_007146.2	complement(902097..902750)	1.69123	3.22932	0.00310117	atoD	acetate CoA-transferase subunit alpha
NTHI_RS06025	NC_007146.2	1205244..1206468	1.68492	3.21522	0.000366262	NTHI_RS06025	MFS transporter
dnaJ	NC_007146.2	complement(1771524..1772705)	1.67878	3.20156	0.00228888	dnaJ	molecular chaperone DnaJ
hpt	NC_007146.2	1255019..1255558	1.63315	3.1019	0.000139416	hpt	hypoxanthine phosphoribosyltransferase
tsaA	NC_007146.2	595982..596701	1.60683	3.04581	0.000537274	tsaA	tRNA (N6-threonylcarbamoyladenosine(37)-N6)-methyltransferase TrmO
dnaK	NC_007146.2	complement(1772756..1774663)	1.60682	3.0458	0.00798557	dnaK	molecular chaperone DnaK
ispE	NC_007146.2	complement(1359101..1360042)	1.59377	3.01838	2.60753e-05	ispE	4-(cytidine 5'-diphospho)-2-C-methyl-D-erythritol kinase
hflD	NC_007146.2	714215..714832	1.54847	2.92506	4.65706e-05	hflD	high frequency lysogenization protein HflD
NTHI_RS08615	NC_007146.2	complement(1711483..1712397)	1.53956	2.90705	0.0332528	NTHI_RS08615	baseplate assembly protein
NTHI_RS08685	NC_007146.2	complement(1720886..1721404)	1.49216	2.8131	0.0457338	NTHI_RS08685	lysozyme
htpG	NC_007146.2	complement(166705..168600)	1.48884	2.80663	0.0137498	htpG	molecular chaperone HtpG
folD	NC_007146.2	complement(822095..822943)	1.47775	2.78514	0.000226691	folD	bifunctional methylenetetrahydrofolate dehydrogenase/methenyltetrahydrofolate cyclohydrolase FolD
NTHI_RS01620	NC_007146.2	complement(328737..328946)	1.47472	2.77929	0.0157216	NTHI_RS01620	alternative ribosome-rescue factor A
NTHI_RS00885	NC_007146.2	169825..172197	1.47126	2.77263	2.60753e-05	NTHI_RS00885	SAM-dependent DNA methyltransferase
NTHI_RS01075	NC_007146.2	210051..211226	1.46111	2.7532	7.18715e-05	NTHI_RS01075	hypothetical protein
NTHI_RS03795	NC_007146.2	complement(744116..744424)	1.46079	2.75259	0.0132768	NTHI_RS03795	helix-turn-helix transcriptional regulator
ftnA_2	NC_007146.2	complement(1615998..1616486)	1.45403	2.73973	0.000441017	ftnA	non-heme ferritin
ftnA_1	NC_007146.2	complement(1615485..1615982)	1.45094	2.73386	0.000473913	ftnA	non-heme ferritin
NTHI_RS05720	NC_007146.2	1143707..1144909	1.43711	2.70778	0.00395372	NTHI_RS05720	ATP-binding protein
NTHI_RS04970	NC_007146.2	complement(978314..979021)	1.43583	2.70539	0.000473913	NTHI_RS04970	7-cyano-7-deazaguanine/7-aminomethyl-7- deazaguanine transporter
NTHI_RS05275	NC_007146.2	1045553..1047079	1.43001	2.69448	8.62568e-05	NTHI_RS05275	catalase
NTHI_RS06795	NC_007146.2	complement(1360746..1361996)	1.40354	2.6455	0.00224792	NTHI_RS06795	multifunctional CCA addition/repair protein
leuB	NC_007146.2	1101797..1102873	1.30918	2.478	0.00509899	leuB	3-isopropylmalate dehydrogenase
mgsA	NC_007146.2	complement(1776529..1776987)	1.30648	2.47338	5.4033e-05	mgsA	methylglyoxal synthase
ilvC	NC_007146.2	756073..757551	1.29897	2.46053	0.00104435	ilvC	ketol-acid reductoisomerase
NTHI_RS02260	NC_007146.2	450473..451417	1.28065	2.42948	0.00778559	NTHI_RS02260	thiamine biosynthesis protein
lolB	NC_007146.2	complement(1360054..1360683)	1.27966	2.42781	0.000626196	lolB	outer membrane lipoprotein LolB
nrfA	NC_007146.2	complement(1170760..1172376)	1.2679	2.40811	0.0151806	nrfA	ammonia-forming nitrite reductase cytochrome c552 subunit
leuD	NC_007146.2	1104484..1105086	1.2674	2.40727	0.00228888	leuD	3-isopropylmalate dehydratase small subunit
NTHI_RS09820	NC_007146.2	755703..755888	1.26705	2.40669	0.00913881	NTHI_RS09820	hypothetical protein
tnaA	NC_007146.2	782177..783595	1.2606	2.39595	0.0459647	tnaA	tryptophanase
NTHI_RS05780	NC_007146.2	1157070..1157411	1.26052	2.39583	0.000575996	NTHI_RS05780	carboxymuconolactone decarboxylase family protein
NTHI_RS06425	NC_007146.2	complement(1289545..1290180)	1.25719	2.3903	0.000525509	NTHI_RS06425	7-carboxy-7-deazaguanine synthase
NTHI_RS04515	NC_007146.2	complement(900075..901418)	1.24972	2.37796	0.0127173	NTHI_RS04515	TIGR00366 family protein
NTHI_RS08100	NC_007146.2	1590375..1591043	1.24644	2.37256	0.0127693	NTHI_RS08100	hypothetical protein
purF	NC_007146.2	1306420..1307937	1.23888	2.36016	8.47047e-05	purF	amidophosphoribosyltransferase
NTHI_RS08720	NC_007146.2	1725341..1727122	1.23628	2.35591	0.0293683	NTHI_RS08720	oxidoreductase
NTHI_RS01460	NC_007146.2	complement(287932..288657)	1.23555	2.35471	0.000172985	NTHI_RS01460	phosphatase PAP2 family protein
NTHI_RS03790	NC_007146.2	complement(743808..744128)	1.23156	2.34821	0.0194661	NTHI_RS03790	type II toxin-antitoxin system HipA family toxin
grcA	NC_007146.2	complement(18047..18430)	1.22381	2.33562	0.00436824	grcA	autonomous glycyl radical cofactor GrcA
NTHI_RS00920	NC_007146.2	182385..182864	1.2194	2.32849	0.0137498	NTHI_RS00920	hypothetical protein
napG	NC_007146.2	441369..442208	1.21929	2.32833	0.00215638	napG	ferredoxin-type protein NapG
NTHI_RS07655	NC_007146.2	1515951..1516661	1.21277	2.31782	0.000845604	NTHI_RS07655	NAD-dependent deacylase
dksA	NC_007146.2	67202..67639	1.20921	2.31212	0.00123758	dksA	RNA polymerase-binding protein DksA
ilvY	NC_007146.2	complement(754511..755389)	1.20454	2.30464	0.0110079	ilvY	HTH-type transcriptional activator IlvY
NTHI_RS01155	NC_007146.2	226775..227914	1.18847	2.27911	0.00858058	NTHI_RS01155	N-acetylneuraminate epimerase
NTHI_RS04025	NC_007146.2	complement(792738..795863)	1.18589	2.27503	0.000759129	NTHI_RS04025	TonB-dependent receptor
NTHI_RS04520	NC_007146.2	complement(901421..902086)	1.18498	2.2736	0.0283421	NTHI_RS04520	CoA transferase subunit B
NTHI_RS06800	NC_007146.2	complement(1362003..1362614)	1.17778	2.26229	0.010908	NTHI_RS06800	SH3 domain-containing protein
NTHI_RS04945	NC_007146.2	971679..972242	1.16759	2.24636	0.0137498	NTHI_RS04945	5-formyltetrahydrofolate cyclo-ligase
NTHI_RS01080	NC_007146.2	211226..212434	1.167	2.24545	0.000740162	NTHI_RS01080	sugar transporter
rpsQ	NC_007146.2	908832..909089	1.1579	2.23132	0.0042819	rpsQ	30S ribosomal protein S17
rnpA	NC_007146.2	1121291..1121650	1.14992	2.21901	0.00269659	rnpA	ribonuclease P protein component
ytfE	NC_007146.2	1827315..1827985	1.14028	2.20424	0.00984826	ytfE	iron-sulfur cluster repair protein YtfE
leuC	NC_007146.2	1103050..1104459	1.13925	2.20266	0.00104435	leuC	3-isopropylmalate dehydratase large subunit
ampD	NC_007146.2	396979..397539	1.13317	2.19341	0.00858058	ampD	1,6-anhydro-N-acetylmuramyl-L-alanine amidase AmpD
NTHI_RS07670	NC_007146.2	1518124..1518969	1.13045	2.18927	0.0203286	NTHI_RS07670	NAD-dependent deacetylase
NTHI_RS03985	NC_007146.2	783679..784911	1.1273	2.18449	0.0370979	NTHI_RS03985	tryptophan-specific transporter
NTHI_RS03785	NC_007146.2	complement(742780..743811)	1.12613	2.18273	0.0109406	NTHI_RS03785	type II toxin-antitoxin system HipA family toxin
miaA	NC_007146.2	73492..74427	1.11919	2.17225	0.00615612	miaA	tRNA (adenosine(37)-N6)-dimethylallyltransferase MiaA
NTHI_RS06510	NC_007146.2	1305918..1306409	1.11411	2.16462	0.00104435	NTHI_RS06510	colicin V biosynthesis protein
NTHI_RS06810	NC_007146.2	complement(1363967..1364647)	1.11286	2.16274	0.00432563	NTHI_RS06810	TIGR00153 family protein
serA	NC_007146.2	557138..558370	1.11184	2.16121	0.00139366	serA	phosphoglycerate dehydrogenase
NTHI_RS00715	NC_007146.2	137493..138059	1.09711	2.13926	0.011854	NTHI_RS00715	hypothetical protein
ssrS	NC_007146.2	971464..971661	1.09209	2.13183	0.00943292	ssrS
proA	NC_007146.2	1770192..1771445	1.08356	2.11926	0.000567761	proA	glutamate-5-semialdehyde dehydrogenase
NTHI_RS08040	NC_007146.2	complement(1583030..1583728)	1.06248	2.08851	0.00059988	NTHI_RS08040	helix-turn-helix transcriptional regulator
NTHI_RS08440	NC_007146.2	1672380..1672862	1.05932	2.08396	0.0123555	NTHI_RS08440	DNA starvation/stationary phase protection protein
fucU	NC_007146.2	complement(825466..825900)	1.0514	2.07254	0.0376479	fucU	L-fucose mutarotase
napA	NC_007146.2	438832..441315	1.05086	2.07177	0.00335022	napA	nitrate reductase catalytic subunit NapA
matP	NC_007146.2	complement(1531503..1531949)	1.04844	2.06829	0.00380514	matP	macrodomain Ter protein MatP
NTHI_RS08015	NC_007146.2	1579746..1579949	1.01592	2.02219	0.00267741	NTHI_RS08015	hypothetical protein
asnA	NC_007146.2	651042..652034	1.01582	2.02205	0.00158405	asnA	aspartate--ammonia ligase
rapZ	NC_007146.2	complement(1249406..1250263)	1.01374	2.01913	0.000383577	rapZ	RNase adapter RapZ
queF	NC_007146.2	1686653..1687492	1.01367	2.01905	0.00858058	queF	NADPH-dependent 7-cyano-7-deazaguanine reductase QueF
NTHI_RS06110	NC_007146.2	complement(1224161..1225786)	1.00813	2.0113	0.00162128	NTHI_RS06110	ABC transporter substrate-binding protein
nrfB	NC_007146.2	complement(1170033..1170683)	1.00468	2.00649	0.0369983	nrfB	cytochrome c nitrite reductase pentaheme subunit
napF_2	NC_007146.2	complement(1146916..1147416)	1.00033	2.00045	0.030559	napF_2	ferredoxin-type protein NapF
NTHI_RS06120	NC_007146.2	1228110..1229696	0.998728	1.99824	0.0138317	NTHI_RS06120	carbon starvation protein A
Downregulated genes
folE	NC_007146.2	1554705..1555361	-0.997829	-1.99699	0.0127173	folE	GTP cyclohydrolase I FolE
nhaA	NC_007146.2	complement(317390..318592)	-1.00479	-2.00665	0.0161282	nhaA	Na+/H+ antiporter NhaA
NTHI_RS03065	NC_007146.2	complement(610211..610999)	-1.01281	-2.01783	0.0123555	NTHI_RS03065	4Fe-4S cluster-binding domain-containing protein
NTHI_RS07200	NC_007146.2	1434640..1435989	-1.01611	-2.02245	0.0370979	NTHI_RS07200	PBSX family phage terminase large subunit
rpoH	NC_007146.2	365968..366813	-1.02567	-2.0359	0.0370979	rpoH	RNA polymerase sigma factor RpoH
NTHI_RS05100	NC_007146.2	1006666..1007814	-1.03431	-2.04813	0.0122783	NTHI_RS05100	efflux RND transporter periplasmic adaptor subunit
NTHI_RS07745	NC_007146.2	1535514..1535651	-1.04681	-2.06595	0.0402868	NTHI_RS07745	hypothetical protein
NTHI_RS09400	NC_007146.2	complement(1891627..1892556)	-1.05998	-2.0849	0.0231511	NTHI_RS09400	5-oxoprolinase/urea amidolyase family protein
pxpA	NC_007146.2	complement(1890903..1891640)	-1.06323	-2.0896	0.0332528	pxpA	5-oxoprolinase subunit PxpA
NTHI_RS01700	NC_007146.2	complement(347425..347877)	-1.06906	-2.09806	0.0151353	NTHI_RS01700	TonB-system energizer ExbB
rseB	NC_007146.2	complement(670179..671126)	-1.0936	-2.13406	0.0195753	rseB	sigma-E factor regulatory protein RseB
NTHI_RS03490	NC_007146.2	complement(684668..685321)	-1.11654	-2.16826	0.00943292	NTHI_RS03490	TfoX/Sxy family DNA transformation protein
NTHI_RS06565	NC_007146.2	complement(1317594..1320341)	-1.13104	-2.19016	0.0105607	NTHI_RS06565	TonB-dependent receptor
pxpB	NC_007146.2	complement(1892553..1893194)	-1.13247	-2.19234	0.0286119	pxpB	5-oxoprolinase subunit PxpB
NTHI_RS07865	NC_007146.2	1555365..1555688	-1.13856	-2.20161	0.0303212	NTHI_RS07865	hypothetical protein
NTHI_RS07065	NC_007146.2	complement(1418812..1419105)	-1.14843	-2.21673	0.0375462	NTHI_RS07065	hypothetical protein
rpoE	NC_007146.2	complement(671806..672375)	-1.15428	-2.22572	0.0277805	rpoE	RNA polymerase sigma factor RpoE
NTHI_RS07220	NC_007146.2	1439142..1439561	-1.16332	-2.23973	0.0376718	NTHI_RS07220	hypothetical protein
NTHI_RS07245	NC_007146.2	1441566..1441925	-1.16446	-2.2415	0.0497101	NTHI_RS07245	hypothetical protein
ssb	NC_007146.2	complement(1416820..1417254)	-1.16596	-2.24382	0.0194661	ssb	single-stranded DNA-binding protein
NTHI_RS07070	NC_007146.2	complement(1419102..1419446)	-1.17405	-2.25644	0.0396446	NTHI_RS07070	hypothetical protein
NTHI_RS08805	NC_007146.2	1746733..1748124	-1.19173	-2.28427	0.0138317	NTHI_RS08805	DegQ family serine endoprotease
NTHI_RS05335	NC_007146.2	1058148..1058831	-1.19465	-2.2889	0.0229829	NTHI_RS05335	DUF2572 family protein
NTHI_RS05095	NC_007146.2	1006023..1006586	-1.20689	-2.30839	0.00858058	NTHI_RS05095	TetR/AcrR family transcriptional regulator
NTHI_RS07740	NC_007146.2	1534789..1535517	-1.22462	-2.33693	0.0148402	NTHI_RS07740	hypothetical protein
NTHI_RS07215	NC_007146.2	1438055..1439128	-1.24336	-2.36749	0.023701	NTHI_RS07215	DUF2213 domain-containing protein
NTHI_RS06815	NC_007146.2	1364870..1365310	-1.24409	-2.36868	0.0276109	NTHI_RS06815	DoxX family protein
NTHI_RS07055	NC_007146.2	complement(1417254..1417904)	-1.24496	-2.37012	0.0286119	NTHI_RS07055	translocation protein TolB precursor
rdgC_2	NC_007146.2	complement(1414391..1415287)	-1.26961	-2.41097	0.0309182	rdgC	recombination-associated protein RdgC
NTHI_RS02770	NC_007146.2	complement(549045..549986)	-1.28186	-2.43152	0.0181117	NTHI_RS02770	peptidyl-prolyl cis-trans isomerase
NTHI_RS07235	NC_007146.2	1440765..1441115	-1.29349	-2.45121	0.0322327	NTHI_RS07235	DUF4054 domain-containing protein
comC	NC_007146.2	complement(525345..525866)	-1.29535	-2.45436	0.0394343	comC	competence protein ComC
NTHI_RS07060	NC_007146.2	complement(1417879..1418799)	-1.304	-2.46913	0.0276109	NTHI_RS07060	recombinase
pilQ	NC_007146.2	complement(523588..524925)	-1.30674	-2.47382	0.0241975	pilQ	type IV pilus secretin PilQ
NTHI_RS07230	NC_007146.2	1440573..1440761	-1.31315	-2.48484	0.0489133	NTHI_RS07230	hypothetical protein
NTHI_RS07255	NC_007146.2	1442423..1443496	-1.31869	-2.49439	0.0343154	NTHI_RS07255	DUF3383 family protein
NTHI_RS06995	NC_007146.2	complement(1410076..1410363)	-1.3304	-2.51473	0.0186388	NTHI_RS06995	hypothetical protein
NTHI_RS07025	NC_007146.2	complement(1412622..1413785)	-1.34486	-2.54006	0.0209854	NTHI_RS07025	DNA cytosine methyltransferase
NTHI_RS05400	NC_007146.2	complement(1070967..1071632)	-1.35824	-2.56373	0.0289286	NTHI_RS05400	JAB domain-containing protein
NTHI_RS09290	NC_007146.2	complement(1868143..1870170)	-1.36301	-2.57222	0.0254115	NTHI_RS09290	BCCT family transporter
NTHI_RS06075	NC_007146.2	complement(1216967..1218496)	-1.36838	-2.58181	0.0139687	NTHI_RS06075	YifB family Mg chelatase-like AAA ATPase
NTHI_RS00010	NC_007146.2	1191..3014	-1.36942	-2.58367	0.016644	NTHI_RS00010	long-chain fatty acid--CoA ligase
NTHI_RS06385	NC_007146.2	1281939..1282745	-1.38999	-2.62077	0.0226968	NTHI_RS06385	DNA ligase
queA	NC_007146.2	complement(336206..337297)	-1.39108	-2.62275	0.0254115	queA	tRNA preQ1(34) S-adenosylmethionine ribosyltransferase-isomerase QueA
NTHI_RS07010	NC_007146.2	complement(1410901..1411389)	-1.40913	-2.65576	0.0222291	NTHI_RS07010	hypothetical protein
NTHI_RS06820	NC_007146.2	1365349..1365636	-1.41015	-2.65765	0.0147208	NTHI_RS06820	membrane protein
NTHI_RS07225	NC_007146.2	1439569..1440570	-1.41559	-2.66768	0.023701	NTHI_RS07225	DUF2184 domain-containing protein
NTHI_RS07260	NC_007146.2	1443542..1443967	-1.41694	-2.67019	0.0324238	NTHI_RS07260	DUF3277 family protein
NTHI_RS07000	NC_007146.2	complement(1410367..1410636)	-1.437	-2.70757	0.0229873	NTHI_RS07000	hypothetical protein
NTHI_RS07045	NC_007146.2	complement(1415412..1416758)	-1.43766	-2.70881	0.0209854	NTHI_RS07045	hypothetical protein
comB	NC_007146.2	complement(525863..526369)	-1.45145	-2.73483	0.0276109	comB	competence protein ComB
NTHI_RS02650	NC_007146.2	complement(524935..525348)	-1.45823	-2.74772	0.0303847	NTHI_RS02650	competence protein D
NTHI_RS01955	NC_007146.2	complement(396415..396864)	-1.48894	-2.80683	0.016644	NTHI_RS01955	prepilin-type N-terminal cleavage/methylation domain-containing protein
NTHI_RS07250	NC_007146.2	1441927..1442436	-1.49776	-2.82404	0.0282786	NTHI_RS07250	hypothetical protein
NTHI_RS00845	NC_007146.2	160711..161709	-1.50514	-2.83851	0.0463542	NTHI_RS00845	iron ABC transporter substrate-binding protein
NTHI_RS07020	NC_007146.2	complement(1411926..1412573)	-1.50874	-2.84562	0.0243465	NTHI_RS07020	hypothetical protein
NTHI_RS06255	NC_007146.2	1255864..1257186	-1.51346	-2.85494	0.0303212	NTHI_RS06255	L-cystine transporter
NTHI_RS01670	NC_007146.2	complement(337421..337867)	-1.51352	-2.85506	0.0254115	NTHI_RS01670	hypothetical protein
NTHI_RS05330	NC_007146.2	1057432..1058151	-1.51673	-2.86141	0.0289286	NTHI_RS05330	hypothetical protein
NTHI_RS07015	NC_007146.2	complement(1411506..1411922)	-1.55996	-2.94846	0.0254115	NTHI_RS07015	hypothetical protein
NTHI_RS07005	NC_007146.2	complement(1410629..1410911)	-1.59514	-3.02124	0.023654	NTHI_RS07005	hypothetical protein
fghA	NC_007146.2	complement(260665..261492)	-1.68277	-3.21045	0.0229829	fghA	S-formylglutathione hydrolase
NTHI_RS05325	NC_007146.2	1056920..1057432	-1.74014	-3.34067	0.0471669	NTHI_RS05325	type II secretion system protein
NTHI_RS02665	NC_007146.2	complement(526370..527167)	-1.76414	-3.3967	0.0245847	NTHI_RS02665	competence protein ComA
NTHI_RS04920	NC_007146.2	965028..966677	-1.81079	-3.50834	0.0460248	NTHI_RS04920	ABC transporter substrate-binding protein
NTHI_RS06570	NC_007146.2	complement(1320641..1322239)	-1.85475	-3.6169	0.0354142	NTHI_RS06570	lactate permease
NTHI_RS01330	NC_007146.2	complement(261501..262637)	-1.91339	-3.76692	0.0375462	NTHI_RS01330	S-(hydroxymethyl)glutathione dehydrogenase/class III alcohol dehydrogenase
fabA	NC_007146.2	1534020..1534553	-1.98571	-3.96058	0.0460248	fabA	bifunctional 3-hydroxydecanoyl-ACP dehydratase/trans-2-decenoyl-ACP isomerase

### Sheet: NTHi GO enrichment
NTHi GO analysis at www.geneontology.org
upregulated genes
biological function	Pathway	no of gene in Hi	no of gene detected	fold-enrichment	FDR p-value
	de novo' IMP biosynthetic process	11	8	20.67	2.92e-05
	purine nucleobase biosynthetic process	5	3	17.05	0.05
	branched-chain amino acid metabolic process	14	6	12.18	0.00213
	Queuosine biosynthetic process	8	4	14.21	0.0159
downregulated genes
biological function	Pathway	no of gene in Hi	no of gene detected	fold-enrichment	FDR p-value
	Establishment of competence for transformation	11	5	31	0.00302
